# Maternal H3.3-Mediated Paternal Genome Reprogramming Contributes to Minor Zygotic Genome Activation

**DOI:** 10.1101/2023.11.07.566007

**Authors:** Jiaming Zhang, Xuanwen Li, Hongdi Cui, Songling Xiao, Entong Song, Ming Zong, Shukuan Ling, Zev Rosenwaks, Shaorong Gao, Xiaoyu Liu, Qingran Kong, Duancheng Wen

**Author notes:** Correspondence: Qingran Kong, Xiaoyu Liu, Duancheng Wen. These authors contributed equally to the work (Jiaming Zhang, Xuanwen Li).

## Abstract

In mice, zygotic genome activation (ZGA) is initiated at the late-one-cell stage, accompanied by an extensive incorporation of the histone variant H3.3 into the parental genomes. However, it is unclear how H3.3 engages in the onset of ZGA. Here, using the H3.3B-HA-tagged mouse model, we found that the paternal and maternal genomes are activated asynchronously. Paternally expressed H3.3 begins deposition on the zygotic genome at the early two-cell stage, whereas the deposition of maternally expressed H3.3 is delayed until the four-cell stage. Oocyte-stored maternal H3.3 (mH3.3) is crucial for cleavage development and minor ZGA. Deposition of mH3.3 on the paternal genome occurs globally during the protamine-to-histone transition but shows preferential enrichment at CpG-rich TSSs after the initial round of DNA replication. Depletion of mH3.3 can lead to a loss of H3K27ac, resulting in minor ZGA failure and early embryonic arrest. Mechanistically, mH3.3 deposition on the sperm genome removes repressive histone modifications, promotes the establishment of active histone modifications, and in turn enables the initiation of minor ZGA from the paternal genome. Our study highlights the pivotal role of mH3.3 in paternal genome reprogramming and minor ZGA initiation.
