## Supplemental table 1 for "Maternal H3.3-Mediated Paternal Genome Reprogramming Contributes to Minor Zygotic Genome Activation"

### Sheet: Sheet1
Supplementry Table 1: Summary of quality information of ChIP data.
Samples	Total Reads	Mapped Reads	High Quality Mapped Reads Pairs(Q>30)	Mapped Percentage	High Quality Mapped Percentage
sperm_HA-rep1	62458642	57135134	42633419	0.9148	0.682586
sperm_HA-rep2	35567661	32785831	24854925	0.9218	0.698807
sperm_input	89308348	74204842	57634394	0.8309	0.645342
pa2cell_HA-rep1	30367430	27976559	19441741	0.9213	0.640217
pa2cell_HA-rep2	35327982	31906085	21142119	0.9031	0.598452
pa2cell_input	55280390	53152135	41096072	0.961501	0.743411
pa4cell_HA-rep1	25499660	24441405	20065380	0.958499	0.786888
pa4cell_HA-rep2	28214349	25580701	20384382	0.906656	0.722483
pa4cell_input	55484427	54166682	43004016	0.97625	0.775065
pa8cell_HA-rep1	31570110	27536510	22955566	0.872234	0.72713
pa8cell_HA-rep2	26904199	25939796	21412504	0.964154	0.79588
pa8cell_input	47076600	30036067	24176888	0.638025	0.513565
paMO_HA-rep1	27784118	26976624	21825130	0.970937	0.785525
paMO_HA-rep2	27055320	26272809	20513099	0.971077	0.758191
paMO_input	23096129	22611786	18038928	0.979029	0.781037
pablast_HA-rep1	32309537	29259738	23494530	0.905607	0.72717
pablast_HA-rep2	24986752	23141092	18446916	0.926134	0.738268
pablast_input	22422317	21767588	17796002	0.9708	0.793674
MII_HA-rep1	21238177	20145030	15847846	0.948529	0.746196
MII_HA-rep2	22103595	21047368	16532145	0.952215	0.747939
MII_input	47076600	30036067	23583945	0.638025	0.50097
maZygote_HA-rep1	35256013	33315534	26189675	0.94496	0.742843
maZygote_HA-rep2	36090290	34241040	26918271	0.94876	0.745859
maZygote_input	30216466	29125619	22947561	0.963899	0.759439
ma2cell_HA-rep1	25597628	24695520	20448237	0.964758	0.798833
ma2cell_HA-rep2	24436197	23794203	19660691	0.973728	0.804572
ma2cell_input	23807700	23095719	17926633	0.970095	0.752976
ma4cell_HA-rep1	25597628	24695520	20448237	0.964758	0.798833
ma4cell_HA-rep2	24436197	23794203	19660691	0.973728	0.804572
ma4cell_input	35268025	34239651	27060332	0.970841	0.767277
ma8cell_HA-rep1	31143355	29290892	24258355	0.940518	0.778926
ma8cell_HA-rep2	34747647	33627431	27878093	0.967761	0.802302
ma8cell_input	33970132	32636143	26109808	0.960731	0.768611
maMO_HA-rep1	31498451	30432118	25723337	0.966146	0.816654
maMO_HA-rep2	26165032	19988182	16861124	0.763927	0.644414
maMO_input	29906765	28570206	23115927	0.9553	0.772933
mablast_HA-rep1	31339218	29670997	23706725	0.9468	0.756456
mablast_HA-rep2	39460997	37716018	29551602	0.9558	0.748881
mablast_input	28637815	27923791	23075831	0.9751	0.805782
androgenetic_3h	21252166	17676223	13996310	0.8317	0.658583
androgenetic_3h_input	22558725	18923753	14720382	0.8389	0.652536
androgenetic_5h	28277089	23343557	18192271	0.8255	0.643357
androgenetic_5h_input	22493637	18851825	14524622	0.8381	0.645721
androgenetic_12h	29768610	23413619	17893493	0.7865	0.601086
androgenetic_12h_input	28026732	26011000	20186869	0.9281	0.720272
androgenetic_24h-rep1	22103402	15962230	12096564	0.7222	0.547272
androgenetic_24h-rep2	29728533	26978695	20116031	0.9075	0.676657
androgenetic_3h_input	28282436	23740479	18543779	0.8394	0.655664

### Sheet: Sheet2
sperm_HA-1	fastq	gz
sperm_HA-2	fastq	gz
sperm_input	fastq	gz
pa2cell_HA-1	fastq	gz
pa2cell_HA-2	fastq	gz
pa2cell_input	fastq	gz
pa4cell_HA-1	fastq	gz
pa4cell_HA-2	fastq	gz
pa4cell_input	fastq	gz
pa8cell_HA-1	fastq	gz
pa8cell_HA-2	fastq	gz
pa8cell_input	fastq	gz
paMO_HA-1	fastq	gz
paMO_HA-2	fastq	gz
paMO_input	fastq	gz
pablast_HA-1	fastq	gz
pablast_HA-2	fastq	gz
pablast_input	fastq	gz
MII_HA-1	fastq	gz
MII_HA-2	fastq	gz
MII_input	fastq	gz
maZygote_HA-1	fastq	gz
maZygote_HA-2	fastq	gz
maZygote_input	fastq	gz
ma2cell_HA-1	fastq	gz
ma2cell_HA-2	fastq	gz
ma2cell_input	fastq	gz
ma4cell_HA-1	fastq	gz
ma4cell_HA-2	fastq	gz
ma4cell_input	fastq	gz
ma8cell_HA-1	fastq	gz
ma8cell_HA-2	fastq	gz
ma8cell_input	fastq	gz
maMO_HA-1	fastq	gz
maMO_HA-2	fastq	gz
maMO_input	fastq	gz
mablast_HA-1	fastq	gz
mablast_HA-2	fastq	gz
mablast_input	fastq	gz
androgenetic_3h	fastq	gz
androgenetic_3h_input	fastq	gz
androgenetic_5h	fastq	gz
androgenetic_5h_input	fastq	gz
androgenetic_12h	fastq	gz
androgenetic_12h_input	fastq	gz
androgenetic_24h-1	fastq	gz
androgenetic_24h-2	fastq	gz
androgenetic_3h_input	fastq	gz
